# *Cis*-nonProline Peptides: Genuine Occurrences and their Functional Roles

**DOI:** 10.1101/324517

**Authors:** Jane S. Richardson, Lizbeth L. Videau, Christopher J. Williams, Bradley J. Hintze, Steven M. Lewis, David C. Richardson

## Abstract

While *cis* peptides preceding proline can occur about 5% of the time, *cis* peptides preceding any other residue (“*cis*-nonPro” peptides) are an extremely rare feature in protein structures, of considerable importance for two opposite reasons. On one hand, their genuine occurrences are mostly found at sites critical to biological function, from the active sites of carbohydrate enzymes to rare adjacent-residue disulfide bonds. On the other hand, a *cis*-nonPro can easily be misfit into weak or ambiguous electron density, which led to a high incidence of unjustified *cis*-nonPro over the 2006-2015 decade. This paper uses high-resolution crystallographic data and especially stringent quality-filtering at the residue level to identify genuine occurrences of *cis*-nonPro, and to survey both individual examples and broad patterns of their functionality.

We explain the procedure developed to identify genuine *cis*-nonPro examples with almost no false positives. We then survey a large sample of the varied functional roles and structural contexts of *cis*-nonPro, including the uses of specific amino acids for particular purposes. We emphasize aspects not previously covered: that *cis*-nonPro always (except for vicinal disulfides) occur in highly ordered structure, and especially the great concentration of occurrence in proteins that process or bind carbohydrates (identified by occurrence on the CAZy website).
