## Supplemental Table 1 for "*Cis*-nonProline Peptides: Genuine Occurrences and their Functional Roles"

### Sheet: Sheet1
residue 1		residue 2		reso-	# cnP	GG,	CAZy	tertiary	molecule	Notes	CAZy	omega
				lution		Wx, ..		struct			family
CAZy
1czf A 228 GLY		1czf A 229 SER		1.68			y		endopolygalacturonase-2		GH28	0.08
1e0w A 81 HIS		1e0w A 82 THR		1.2			y	TIM	xylanase A	str 3	GH10	4.39
1e4m M 457 TRP		1e4m M 458 ALA		1.2		Wx	y	TIM	myrosinase S-glycosidase	str 8, long lp	GH1	-5.75
1edq A 190 GLY		1edq A 191 PHE		1.55	3		y	TIM	chitinase A, Serratia marcescens	str 2, GH18	GH18	0.26
1edq A 315 GLU		1edq A 316 PHE		1.55	3		y		"	str 4	"	-3.69
1edq A 539 TRP		1edq A 540 GLU		1.55	3		y		"	str 8	"	-6.7
1gai A 23 GLY		1gai A 24 ALA		1.7			y		glucoamylase		GH15	0.9
1goi B 144 GLU		1goi B 145 TYR		1.45	3		y	TIM	chitinase B, Serratia marcescens	str 4, 4th cnP not good	GH18	8.08
1goi B 403 TRP		1goi B 404 HIS		1.45	3	Wx	y		"	str 8, GH18	"	-10.89
1goi B 50 SER		1goi B 51 PHE		1.45	3		y		"	str2	"	2.15
1gqL B 525 GLN		1gql B 526 GLY		1.67			y		alpha-glucuronidase		GH67	0.79
1h1n A 273 TRP		1h1n A 274 ALA		1.12	2	Wx	y		endogluconase T aurant		GH5	5.15
1h1n A 288 PRO		1h1n A 289 ASP		1.12	2		y		"		"	-4.38
1h5v A 262 TRP		1h5v A 263 SER		1.1		Wx	y	TIM	endoglucanase Cel5A	end str 8, long lp	GH5	1.53
1hjs B 147 THR		1hjs B 148 GLU		1.87			y		beta-1,4-galactanase		GH53	2.33
1itx A 204 GLU		1itx A 205 TYR		1.1	3		y	TIM	chitinase A1, bacterial	str 4, GH18	GH18	6.15
1itx A 433 TRP		1itx A 434 GLU		1.1	3	Wx	y		"	str 8, act site	"	-2.14
1itx A 76 ALA		1itx A 77 PHE		1.1	3		y		"	str 2	"	4.29
1jnd A 295 PRO		1jnd A 296 VAL		1.3	3		y	TIM	imaginal-disk Growth F	str 4	GH18	0.76
1jnd A 39 GLY		1jnd A 40 TYR		1.3	3		y		" chitinase-like	str 2	"	-0.84
1jnd A 394 PHE		1jnd A 395 ASP		1.3	3		y		"	str 8	"	-11.8
1k5c A 200 GLY		1k5c A 201 SER		0.96	2		y	b-hlx	polygalacturonidase (?)	binds substrate	GH28	13.63
1k5c A A 331 GLY		1k5c A A 332 GLY		0.96	2	GG	y		" cis-trans alts, gd ed	here, alt b is the cis	"	-0.85
1k6a A 83 HIS		1k6a A 84 THR		1.14			y	TIM	xylanase		GH10	-2.79
1kfw A 192 GLU		1kfw A 193 TRP		1.74	3		y	TIM	chitinase B	str 4, GH18	GH18	-0.13
1kfw A 412 TRP		1kfw A 413 GLU		1.74	3	Wx	y		"	str 8	"	-1.05
1kfw A 54 SER		1kfw A 55 PHE		1.74	3		y		"	str 2	"	0.13
1kwg A 350 PHE		1kwg A 351 ARG		1.6			y		beta-galactosidase		GH42	1.17
1nof A 200 VAL		1nof A 201 ALA		1.42			y	TIM	beta-1,4-xylanase	str 5	GH30	-8.72
1ofL A 293 GLY		1ofl A 294 GLY		1.7		GG	y		chondroitin B lyase		PL6	6.72
1om0 A 256 TRP		1om0 A 257 ASP		1.8	2	Wx	y	TIM	xylanase inhibitor	classic, but inactive	GH18	-0.71
1om0 A 36 SER		1om0 A 37 PHE		1.8	2		y		"		"	0.34
1qw9 B 350 ALA		1qw9 B 351 GLN		1.2	2		y		arabinofuranosidase	cnPs great in ch B	GH51	1.25
1qw9 B 72 GLY		1qw9 B 73 GLY		1.2	2	GG	y		" THE dire Trp	dire Lys, Met, Ile	"	7.18
1rh9 A 360 TRP		1rh9 A 361 GLN		1.5		Wx	y	TIM	tomato b-mannanase		GH5	-0.4
1tvn B 256 TRP		1tvn B 257 ALA		1.41		Wx	y	TIM	cellulase Cel5G		GH5	0.34
1ug6 A 385 TRP		1ug6 A 386 SER		0.99		Wx	y	TIM	T therm b-glucosidase	end str 8, act	GH1	12.72
1uqz A 104 HIS		1uqz A 105 THR		1.55			y	TIM	xylanase C	str 3	GH10	-2.72
1uuq A 376 TRP		1uuq A 377 ALA		1.5		Wx	y	TIM	exo-mannosidase		GH5	3.43
1uws B 425 TRP		1uws B 426 SER		1.95		Wx	y	TIM	GH1 b-glycosidase		GH1	1.62
1v0z B 332 THR		1v0z B 333 SER		1.84			y		duck-virus neuraminidase		GH34	4.5
1vbu A 598 HIS		1vbu A 599 THR		1.8			y	TIM	flu virus neuraminidase	xylanase B ? Str 3	GH10	-1.72
1w3h A 79 HIS		1w3h A 80 THR		1.5			y	TIM	xylanase A		GH10	15.37
1w9p A 177 GLU		1w9p A 178 TYR		1.7	3		y	TIM	chitinase, Aspergillus fumigatus	str 4, GH18	GH18	0.41
1w9p A 384 TRP		1w9p A 385 ASP		1.7	3	Wx	y		"	str 8	"	-5.12
1w9p A 75 ALA		1w9p A 76 PHE		1.7	3		y		"	str 2	"	-3.63
1wcg B 416 TRP		1wcg B 417 SER		1.1		Wx	y	TIM	aphid myrosinase		GH1	6.13
1wd3 A 176 CYS		1wd3 A 177 CYS		1.75		vicSS	y		arabinofuranosidase	& CBM42	GH54	-1.02
1wdr A 419 LEU		1wdr A 420 ARG		1.35			y	TIM	b-amylase	str 8, Arg act site	GH14	0.23
1x1i A 145 TYR		1x1i A 146 ASN		1.8			y		xanthan lyase		PL8	-0.32
1x38 A 206 LYS		1x38 A 207 HIS		1.7	2		y		b-D-glucan exohydrolase	K, H at act site	GH3	-5.76
1x38 A 208 PHE		1x38 A 209 VAL		1.7	2		y		"	NB: 2 cnP 2 apart	"	-6.15
1yq2 C 147 GLU		1yq2 C A 148 SER		1.9	altA	sc	y		cold-active b-galactosidase	str 2	GH2	-2.41
1yq2 C 368 SER		1yq2 C 369 HIS		1.9	3		y		"	str 4	"	-1.69
1yq2 C 552 TRP		1yq2 C 553 GLU		1.9	3	Wx	y		"	str 8, Trp id'ed as act site	"	-10.09
2c0h A 337 TRP		2c0h A 338 SER		1.6	2		y	TIM	mussel b-mannanase	str 8	GH5	-15.2
2c0h A 40 GLN		2c0h A 41 ALA		1.6	2		y		"	str 2	"	-18.46
2cks A 389 TRP		2cks A 390 ASN		1.6		Wx	y	TIM	T fusca endoglucanase Cel5A		GH5	-0.62
2cn3 B 161 GLY		2cn3 B 162 GLU		1.95	2		y	b-prop	xyloglucanase		GH74	-1.1
2cn3 B 348 MET		2cn3 B 349 ASN		1.95	2		y		"		"	-5.01
2cyg A 309 PHE		2cyg A 310 GLU		1.45			y		beta-1,3-glucanase		GH17	5.12
2d1z A 81 HIS		2d1z A 82 THR		1.6			y		beta-1,4 xylanase	& CBM13	GH10	-0.28
2d73 A 229 THR		2d73 A 230 ALA		1.6			y		glucosidase/glucoamylase		GH97	-10.65
2ddx A 16 GLY		2ddx A 17 GLN		0.86			y	TIM	xylanase	end str 1 in TIM barrel	GH26	4.44
2dep A 121 HIS		2dep A 122 THR		1.8			y	TIM	xylanase B	str 3	GH10	-0.52
2e3z B 415 TRP		2e3z B 416 SER		1.5		Wx	y	TIM	fungal b-glucosidase		GH1	1
2e9m A 417 TRP		2e9m A 418 SER		1.8		Wx	y	TIM	b-glycosylceramidase		GH1	10.71
2eab A 565 PRO		2eab A 566 GLU		1.12	2		y	hlx barrel	fucosidase	E566 catalytic general acid	GH95	-7.01
2eab A 760 HIS		2eab A 761 ALA		1.12	2		y		"	both cnPs are in turns	"	-10
2hvm A 255 TRP		2hvm A 256 SER		1.8	2	Wx	y	TIM	chitinase/lysozyme, plant	str 8, GH18	GH18	-0.05
2hvm A 31 ALA		2hvm A 32 PHE		1.8	2		y		"	str 2	"	12.4
2je8 B 115 ASP		2je8 B 116 THR		1.7	2		y		B thetaio b-mannanase		GH2	-1.75
2je8 B 645 TRP		2je8 B 646 GLN		1.7	2		y		"		"	3.55
2jjb A 312 ASP		2jjb A 313 PHE		1.9	2		y		a-a-trehalase		GH37	-2.63
2jjb A 517 GLY		2jjb A 518 PHE		1.9	2		y		"		"	-7.89
2jkb A 271 SER		2jkb A 272 LYS		1.54			y		trans-sialidase B	& CBM40	GH33	2.64
2osx A 382 TRP		2osx A 383 SER		1.1	2	Wx	y	TIM	endo-glycoceramidase		GH5	4.01
2osx A 61 THR		2osx A 62 ALA		1.1	2		y		"		"	-8.14
2oxn A 160 LYS		2oxn A 161 HIS		1.7			y		N-acetylhexosaminidase		GH3	-0.73
2pc8 A 363 TRP		2pc8 A 364 SER		1.8		Wx	y	TIM	Candida exo-b-glucanase		GH5	8.52
2q8x B 81 HIS		2q8x B 82 THR		1.45			y		xylanase (intrcellular)		GH10	1.39
2qmj A 181 GLY		2qmj A 182 GLU		1.9	2		y	TIM	maltase/glucoamylase		GH31	-3.15
2qmj A 446 GLU		2qmj A 447 VAL		1.9	2		y		"	~str 4, indirect to act site	"	4.87
2uy2 A 285 TRP		2uy2 A 286 ASP		1.6	2	Wx	y	TIM	endochitinase	str 8, GH18	GH18	-5.66
2uy2 A 59 SER		2uy2 A 60 PHE		1.6	2		y		" Saccharomyces cerevisiae	str 2	"	8.25
2v8i A 246 GLY		2v8i A 247 VAL		1.5			y		pectate lyase		PL2	-6.57
2vmi A 956 ALA		2vmi A 957 HIS		1.7			y		alpha-1,2-L-fucosidase	& CBM51	GH95	-12.52
2vtf B 393 ARG		2vtf B 394 TRP		1.79			y		N-acetylhexosaminidase		GH85	1.7
2w20 A 776 ALA		2w20 A 777 TYR		1.49			y		sialidase A		GH33	-12.76
2w3z A 116 GLY		2w3z A 117 VAL		1.45			y		polysaccharide deacetylase	CE4	GH4	-3.6
2w61 A 307 TYR		2w61 A 308 MET		1.62			y	TIM	glucanosyltrans'ase &CBM	Y at act site str 8 (+2 wrong)	GH72	0.92
2w91 A 566 ARG		2w91 A 567 TRP		1.4			y		N-acetylglucosaminidase D		GH85	12.63
2whL A 251 TRP		2whl A 252 SER		1.4		Wx	y	TIM	mannanase	str 8, act site	GH5	-11.95
2wmf A 301 GLU		2wmf A 302 CYS		1.5			y		beta-galactosidase	LewisY-specific	GH98	-13.63
2wmi B 710 GLU		2wmi B 711 HIS		1.9			y	TIM	fucolectin-rel beta-gal	str 8, gp A/B-specific	GH98	-7.68
2x3h C 153 ASN		2x3h C 154 ASP		1.6			y		K5 polysaccharide lyase		PL0	8.24
2y8k A 174 ALA		2y8k A 175 TRP		1.47			y	TIM	xylanase (arabinoxylan)	out in loop str 4	GH5	10.99
2zut C 212 THR		2zut C 213 THR		1.9			y		lacto-N-biose phosphorylase		GH112	-0.91
3a4w B 447 ALA		3a4w B 448 PHE		1.8	2		y	TIM	chitinase, archaeal	str 2, GH18	GH18	-12.41
3a4w B 664 TRP		3a4w B 665 SER		1.8	2	Wx	y		"	str 8	"	0.59
3ahx D 399 TRP		3ahx D 400 SER		1.9		Wx	y	TIM	Clostridium b-glucosidase		GH1	0.83
3ahz A 444 TRP		3ahz A 445 SER		1.34		Wx	y	TIM	termite b-glucosidase		GH1	3.26
3aLf A 115 GLU		3alf A 116 TYR		1.2	3		y	TIM	chitinase V, Nicotiana tobaccum	str 4, GH18	GH18	3.5
3aLf A 30 ALA		3alf A 31 PHE		1.2	3		y		"	str 2	"	-4.51
3aLf A 326 TRP		3alf A 327 HIS		1.2	3	Wx	y		"	str 8, act site	"	-6.18
3b9d A 191 GLY		3b9d A 192 PHE		1.72	3		y	TIM	chitinase A, Vibrio harveyi	str 2, GH18	GH18	-6.2
3b9d A 315 MET		3b9d A 316 PHE		1.72	3		y		"	str4	"	-4.89
3b9d A 570 TRP		3b9d A 571 GLU		1.72	3	Wx	y		"	str 8	"	-8.48
3bmx B 221 LYS		3bmx B 222 HIS		1.4			y		N-acetylglucosaminidase		GH3	-4.79
3c7f A 367 GLY		3c7f A 368 ARG		1.55			y	Gkkey	endo-1,4-b-xylanase, arabinofuranohydrolase ? CBM6		GH43	-19.15
3c7t A 303 GLY		3c7t A 304 LYS		1.76			y		ecdysone phosphate phosphatase		"	-4.81
3civ A 20 PHE		3civ A 21 VAL		1.9	2		y	TIM	endo-b-1,4-mannanase		GH113	8.91
3civ A 281 TRP		3civ A 282 GLU		1.9	2	Wx	y		"		"	-0.63
3cmg A 110 ASN		3cmg A 111 SER		1.9	3		y	TIM	b-galactosidase	beta domain	GH2	-3.2
3cmg A 358 ALA		3cmg A 359 HIS		1.9	3		y		"	str 2	"	-6.64
3cmg A 562 TRP		3cmg A 563 ASN		1.9	3	Wx	y		"	str 8	"	5.68
3cmj A 434 TRP		3cmj A 435 SER		1.6		Wx	y	TIM	soil b-glucosidase		GH1	2.25
3dgt A 171 GLU		3dgt A 172 THR		1.5			y		beta-1,3-glucanase		GH16	11.46
3ebv A 271 TRP		3ebv A 272 SER		1.5	2	Wx	y	TIM	put chitinase A strep	str 8, GH18	GH18	-0.43
3ebv A 36 ALA		3ebv A 37 PHE		1.5	2		y		"	str 2	"	4.84
3eju A 405 PHE		3eju A 406 THR		1.32			y		alpha-mannosidase II		GH38	-4.24
3eqn B 205 GLY		3eqn B 206 GLY		1.7	2	GG	y	b-hlx	Ph chrys b-glucanase	btw b-hlx strands	GH55	0.99
3eqn B 628 GLY		3eqn B 629 LEU		1.7	2		y		"	Glu 633 act site	"	-19.78
3f5L B 433 TRP		3f5l B 434 SER		1.37		Wx	y	TIM	plant b-glucosidase		GH1	4.01
3fy1 B 140 GLU		3fy1 B 141 TYR		1.7	3		y	TIM	chitinase, human	str 4, GH18	GH18	-5.26
3fy1 B 360 TRP		3fy1 B 361 ALA		1.7	3	Wx	y		"	str 8	"	-3.22
3fy1 B 57 ALA		3fy1 B 58 PHE		1.7	3		y		"	str 2	"	-1.16
3gne A 222 GLY		3gne A 223 GLY		1.2		GG	y		alginate lyase		PL14	-6.36
3gnr A 444 TRP		3gnr A 445 SER		1.81		Wx	y	TIM	rice b-glucosidase		GH1	3.32
3gvL A 330 GLN		3gvl A 331 ASP		1.41			y		phage K1Fendosialidase		GH58	-25.01
3gza A 226 TYR		3gza A 227 HIS		1.6			y		put. Fucosidase		GH29	5.84
3gzk A 342 GLY		3gzk A 343 TRP		1.8			y		cellulase		GH9	2.03
3hn3 B 384 SER		3hn3 B 385 HIS		1.7	2		y	TIM	b-glucuronidase	str 2	GH2	-12.75
3hn3 B 587 TRP		3hn3 B 588 ASN		1.7	2	Wx	y		"	str 8	"	5.29
3ian A 321 TRP		3ian A 322 SER		1.75	2	Wx	y	TIM	chitinase A	str 8, GH18	GH18	8.39
3ian A 83 SER		3ian A 84 PHE		1.75	2		y		"	str 2	"	6.86
3man A 254 TRP		3man A 255 SER		1.6		Wx	y	TIM	T fusca mannanase		GH5	-7.54
3mmw D 286 TRP		3mmw D 287 GLU		1.85		Wx	y	TIM	T maritima endoglucanase Cel5A		GH5	1.25
3mu7 A 254 TRP		3mu7 A 255 ASP		1.29	2	Wx	y		xylanase/amylase inhibitor	str 8	GH18	7.79
3mu7 A 33 GLY		3mu7 A 34 PHE		1.29	2		y		"	str 2	"	5.45
3n11 A 333 TRP		3n11 A 334 SER		1.35	2	Wx	y	TIM	chitinase A	str 8, GH18	GH18	2.96
3n11 A 65 SER		3n11 A 66 PHE		1.35	2		y		"	str 2	"	2.13
3ogr A 342 TYR		3ogr A 343 MET		1.5			y		beta-galactosidase		GH35	-13.33
3q4s A 119 GLU		3q4s A 120 LEU		1.98			y		glycogenin		GT8	-7.77
non-CAZy
1avb A 82 ALA		1avb A 83 TYR		1.9				lectin	arcelin-1, Phaseolus vulgaris			-0.19
1ax0 A 88 ALA		1ax0 A 89 ASP		1.9				lectin	legume lectin			-0.15
1beh A 82 ARG		1beh A 83 GLU		1.75					P-ethanolamine-bdg prot	lipid-bdg		-7.57
1cru B 324 LEU		1cru B 325 TYR		1.5			?	b-prop	quinoprot glucose DH			6.49
1d3g A 119 GLY		1d3g A 120 SER		1.6	2				dihydroorotate DH	both needed to bind FMN		5.65
1d3g A 282 VAL		1d3g A 283 THR		1.6	2				"			13.39
1es5 A 211 GLY		1es5 A 212 VAL		1.4					D-D peptidase, b-lactamase			4.32
1fny A 86 ALA		1fny A 87 ASP		1.81				lectin	Robinia bark aggluinin	jellyroll		-0.34
1fsg A 78 LEU		1fsg A 79 LYS		1.05				dbl-wd	hX-Gua P-ribosyltransferase	act site, Mg		-3.27
1gnt A 311 ASN		1gnt A 312 CYS		1.25				2 dbl-wd	Fe-S-O cluster protein	Cys bnds cluster		3.36
1gq6 C 118 GLY		1gq6 C 119 GLY		1.75		GG			related to arginase	in clav acid synthesis		0.58
1gte D 734 ALA		1gte D 735 THR		1.65					dihydropyrimidine DH			-0.74
1gwi B 293 LEU		1gwi B 294 ILE		1.92					mono-oxygenase			0
1hgx B 46 LEU		1hgx B 47 THR		1.9					HGX P-ribosyltransferase			0.51
1i0L A 51 LEU		1i0L A 52 LYS		1.72					HGX P-ribosyltransferase			-1.44
1j2r A 140 ILE		1j2r A 141 SER		1.3					put isochorismatase YECD		CE4?	2.85
1j9L A 93 GLY		1j9l A 94 VAL		1.9					"SURE" protein	stationary phase survival	CE4?	-0.44
1jub B 191 SER		1jub B 192 VAL		1.4					dihydroorotate DH		CE4?	1.64
1kb0 A 280 LEU		1kb0 A 281 TYR		1.44				b-prop	quino-heme alc DH	Y281 gd, alt 24 bad	CE4?	1.04
1kms A 116 GLY		1kms A 117 GLY		1.09		GG			DHFR; NH bd NADP	end b, 117 N-cap	CE4?	4.45
1m7a B 113 GLY		1m7a B 114 GLY		1.76		GG			Candida DHFR			1.95
1mdo A 329 HIS		1mdo A 330 PHE		1.7					ARNB aminotransferase			-0.36
1me8 A 290 GLY		1me8 A 291 ASN		1.9			?		inosine mono-P DH			0.82
1n0w A 222 ASP		1n0w A 223 SER		1.7					Rad51-BRCA2	DNA repair		1.13
1nf8 A 150 VAL		1nf8 A 151 TYR		1.6					isochorismatase	phenazine biosynthesis		-8.83
1nLf A 140 ASP		1nlf A 141 THR		1.95					DNA helicase RepA			-0.51
1nls A 207 ALA		1nls A 208 ASP		0.94				lectin	concanavalin A	this 1 gd, 2 awful		0.9
1nnw B 41 GLY		1nnw B 42 ASN		1.9					hyp prot Pfu-1218608			-2.59
1nth A 234 ASN		1nth A 235 GLU		1.55	2				monomethylene meth tr'ase			-1.35
1nth A 366 GLY		1nth A 367 VAL		1.55	2				makes pyrrolysine !	act site		1.62
1nuL A 36 SER		1nuL A 37 ARG		1.8					XG P-ribosyltransferase			-1.28
1nxm A 74 GLY		1nxm A 75 LEU		1.3			?	jellyroll	DTDP dehydrorhamnose epimerase			-0.53
1o1z A 192 TRP		1o1z A 193 THR		1.6		Wx	?	TIM	GDPD phosphodiesterase	str 8		-23.47
1o2d A 138 ALA		1o2d A 139 GLY		1.3					alcohol DH, Fe containing			-4.09
1o54 A 107 THR		1o54 A 108 GLY		1.65					SAM-dep O-methyltransferase			-14.99
1odo A 293 PRO		1odo A 294 LEU		1.85					put cytochrome P450			0.04
1ofs C 80 ALA		1ofs C 81 ASP		1.8				lectin	legume lectin			-0.8
1ofz A 273 ASN		1ofz A 274 ILE		1.5	2			b-prop	fungal lectin, in lps			2.76
1ofz A 284 GLY		1ofz A 285 VAL		1.5	2			lectin	"	fucose-specific		-5.07
1oi2 A 69 MET		1oi2 A 70 HIS		1.75					dihydroacetone kinase			4.79
1oi6 B 61 GLY		1oi6 B 62 ILE		1.4			?		DTDP deoxy-D-glucose epimerase			-2.57
1oi7 A 120 GLY		1oi7 A 121 GLY		1.23		GG			succinyl coA synthase	bulges end of par b,~ buried		0.77
1ong A 166 GLU		1ong A 167 THR		1.1					b-lactamase SHV-1			2.9
1oq1 B 135 SER		1oq1 B 136 ARG		1.7				lectin	hyp prot, galectin fold			-0.21
1q0q A 184 THR		1q0q A 185 GLY		1.9			?		deoxy-D-xylulose-P reductoisomerase			6.36
1q7L A 113 ASP		1q7l A 114 MET		1.4					Zn-bdg aminoacylase			-1.08
1q8f A 12 PRO		1q8f A 13 GLY		1.7					pyrimidine nucleosidase YEIK			-13.6
1qb7 A 80 ASP		1qb7 A 81 ALA		1.5					Leishm adenine P-ribosyltransferase			0.69
1qgu A 251 TRP		1qgu A 252 SER		1.6		Wx			nitrogenase Mo-Fe (not TIM)			-8.49
1qyb A 78 GLY		1qyb A 79 ILE		1.75					rubrerythrin, Desulfovibrio vulg	at dimer contact		-0.45
1r3q A 303 GLY		1r3q A 304 ASN		1.7					uroporphyrinogen decarboxylase			-3.7
1rhc A 72 CYS		1rhc A 73 ILE		1.8				TIM	F420-dependent alcohol DH	luciferase family		-0.85
1rwj A 36 HIS		1rwj A 37 THR		1.7					3-heme cytochrome C7			-0.14
1ryi B 258 GLY		1ryi B 259 ALA		1.8					glycine oxidase			-4.93
1smo A 126 PHE		1smo A 127 ASP		1.47					triggering receptor	human innate imm		-6.22
1t0b D 157 GLU		1t0b D 158 PHE		1.7					THUA-like prot	trehalose metab		6.38
1t8h A 40 ALA		1t8h A 41 SER		1.8					hyp prot, B stear	YLMD homolog		-4.17
1t8t B 159 GLY		1t8t B 160 VAL		1.85					heparan sulfotransferase			-1.88
1thz A 431 SER		1thz A 432 ASN		1.8					lipase			-1.02
1u0f A 383 GLY		1u0f A 384 THR		1.6			?		phosphoglucose isomerase			4.52
1u94 A 144 ASP		1u94 A 145 SER		1.9					Rec-A, E coli	DNA repair		0.05
1ua4 A 28 GLY		1ua4 A 29 TYR		1.9			?		ADP-dep glucokinase			-0.09
1uek A 234 GLY		1uek A 235 SER		1.7					cytidine-di-P erythritol kinase			8.2
1usg A 75 GLY		1usg A 76 HIS		1.53					Leu-bdg prot	transport		-9.09
1uuf A 337 LYS		1uuf A 338 TYR		1.76					Zn alcohol-DH-like prot			0.13
1v5v B 279 GLU		1v5v B 280 VAL		1.5	2				T protein, Pyr hor	Gly-cleavage system		0.66
1v5v B 82 ALA		1v5v B 83 ILE		1.5	2				"			-0.72
1vch C 60 GLU		1vch C 61 THR		1.94					P-ribosyltransferase-related			0.96
1vd6 A 192 TRP		1vd6 A 193 THR		1.3		Wx	?	TIM	GDPD phosphodiesterase	str 8		-4.05
1vhe A 182 ASP		1vhe A 183 ASN		1.9					aminopeptidase/glucanase homolog			0.42
1vhv A 217 PRO		1vhv A 218 LEU		1.75					diphthine synthase			0.99
1vLr A 268 TYR		1vLr A 269 LEU		1.83					mRNA decapping enzyme			-0.21
1vme B 150 LEU		1vme B 151 HIS		1.8					TM0755 flavoprotein			17.11
1vpd A 231 PRO		1vpd A 232 GLY		1.65					tartronate semialdehyde reductase			-4.1
1vzi B 63 VAL		1vzi B 64 GLY		1.15					superoxide reductase			-5.63
1wko A 86 LYS		1wko A 87 GLU		1.8					terminal flower 1, arabidopsis			-3.25
1wog E 118 GLY		1wog E 119 GLY		1.8		GG			Dein rad agmatinase			0.61
1xbu A 97 ASP		1xbu A 98 ASN		1.2					strep aminopeptidase, Zn			1.84
1xpm D 308 GLY		1xpm D 309 SER		1.6					HMG-coA synthase			0.14
1xtt C 79 LEU		1xtt C 80 ARG		1.8					uracil P-ribosyltransferase			0.49
1y07 C 65 VAL		1y07 C 66 GLY		1.55				all-beta	superoxide reductase, Fe			-5.43
1y0b D 58 GLU		1y0b D 59 SER		1.8					xanthine P-ribosyltransferase			-0.85
1y7w A 219 PRO		1y7w A 220 GLY		1.86					halotolerant carbonic anhydrase			2.81
1yac B 113 VAL		1yac B 114 VAL		1.8					YCAC 8-mer hydrolase			-0.3
1ydy A 313 TYR		1ydy A 314 THR		1.7			?	TIM	glycero- P-diesterase			-4.48
1ye8 A 106 ASP		1ye8 A 107 GLU		1.4					put kinase-like prot			11.66
1ykd A 154 PHE		1ykd A 155 ASP		1.9	2				GAF doms adenyl cyclase	cyaobact; binds ribose		3.18
1ykd A 341 PHE		1ykd A 342 ASP		1.9	2				"			-6.42
1yo3 A 46 PRO		1yo3 A 47 THR		1.65					dynein light chain			6.32
1yoe A 11 PRO		1yoe A 12 GLY		1.78					pyrimidine nucleosidase			-10.94
1yqd A 346 ARG		1yqd A 347 TYR		1.65					synapyl alcohol DH, aspen			0.85
1ys1 X 292 GLN		1ys1 X 293 LEU		1.1					triacylglycerol lipase			-7.86
1z2n X 82 LEU		1z2n X 83 GLU		1.2			?		inositol 1,3,4-tris-P kinase			7.49
1z9t A 32 ASP		1z9t A 33 SER		1.54					put laccase			-1.9
1zn8 A 65 ASP		1zn8 A 66 SER		1.76					adenine P-ribosyltransferase			4.45
1zu3 A 9 PRO		1zu3 A 10 HIS		1.33					scorpion neurotoxin			-1.41
2a0m A 119 GLY		2a0m A 120 GLY		1.6		GG			trypanosome arginase			2.44
2ad6 A 269 LYS		2ad6 A 270 TRP		1.5					methanol DH			2.48
2aee B 74 ALA		2aee B 75 THR		1.95					orotate P-ribosyltransferase			-5.32
2asc A 10 ASN		2asc A A 11 TYR		1.1	altA,B				scorpion toxin	gd - just sc alts		-11.63
2b7r A 175 ALA		2b7r A 176 TRP		1.7					fumarate reductase flavoprotein			-9.22
2bcr A 508 GLY		2bcr A 509 SER		1.75					DNA polymerase lambda			1.05
2bw0 A 228 ASP		2bw0 A 229 LYS		1.7					formyl THF DH			14.28
2c0z A 60 GLY		2c0z A 61 ILE		1.6			?		keto-deoxy-sugar epimerase			-6.69
2c61 A 247 THR		2c61 A 248 ASP		1.5					non-catalytic ATPase subunit B			2.7
2c6q B 157 GLY		2c6q B 158 ASN		1.7					guanosine mono-P reductase			13.55
2d52 B 392 GLY		2d52 B 393 ILE		1.6					pentaketide chromone synthase			-0.91
2dg1 C 232 HIS		2dg1 C 233 GLU		1.72					drug-responsive prot	lactonase?		0.72
2dur A 130 GLY		2dur A 131. ASP		1.65			?	lectin	membrane VIP36, mannose-bdg	b-sandwich		-1.54
2dy0 A 64 GLU		2dy0 A 65 ALA		1.25					adenine P-ribosyltransferase			-8.15
2eja B 277 GLY		2eja B 278 ASN		1.9					uroporphyrinogen decarboxylase			0.32
2f5t X 186 TYR		2f5t X 187 LYS		1.45	1 gd		?		CHO transcr factor	2 passed, S-I 211 Dire Geom		0.47
2f7v A 103 ASP		2f7v A 104 ILE		1.75					acetylcitrulline deacetylase			-0.38
2fmp A 274 GLY		2fmp A 275 SER		1.65					DNA polymerase beta			0.4
2fn3 A 277 VAL		2fn3 A 278 PHE		1				dbl-wd	benzylformate de-CO-ase	buried; turn well past b		-21.22
2fnu A 315 HIS		2fnu A 316 TYR		1.5					PSEC aminotransferase			5.91
2fo3 A 76 GLN		2fo3 A 77 LYS		1.86					ubiquitin-conj E2			-4.67
2g0w A 76 GLU		2g0w A 77 TYR		1.7			?		put sugar isomerase			-1.4
2gfq B 156 GLY		2gfq B 157 SER		1.75					hypoth prot, P hor			7.54
2gh9 A 60 VAL		2gh9 A 61 THR		1.95			?	lectin	maltotriose-bdg prot			-2.87
2gi3 A 140 GLY		2gi3 A 141 SER		1.8					Gln-tRNA amidotr'ase			1.73
2h88 A 401 ALA		2h88 A 402 SER		1.74					succinate DH cytochrome B sub			-2.39
2hmc A 45 TYR		2hmc A 46 CYS		1.9					dihydrodipicolinate synthase			-4.08
2hrz A 190 CYS		2hrz A 191 ILE		1.85			?		nucleoside-di-P-sugar epimerase			0.66
2hxv A 282 GLY		2hxv A 283 GLY		1.8		GG			TM1828 new enzyme?	~DHFR, very like 3nrr		-1.04
2i71 B 83 GLU		2i71 B 84 SER		1.7					conserved hypoth prot			-1.35
2i7g B 79 ALA		2i7g B 80 VAL		1.73				TIM	mono-oxygenase			16.2
2ic7 B 65 PRO		2ic7 B 66 ASN		1.78			?		maltose transacetylase			-0.6
2imh B 103 ASP		2imh B 104 ILE		1.57					hypoth prot			-6.11
2imq X 224 TYR		2imq X 225 LYS		1.3					nitrophorin, Cimex			-5.97
2ixc A 60 GLY		2ixc A 61 LEU		1.79			?		CHO epimerase RmLc			-5.35
2ixk A 63 GLY		2ixk A 64 LEU		1.7			?		DTDP deoxy-D-glucose epimerase	lipopolysacch biosynth		0.02
2jae B 230 MET		2jae B 231 MET		1.25					L-amno-acid oxidase			4.39
2jdi A 269 ASP		2jdi A 270 ASP		1.9	2	DD			F1-ATPase	bovine heart mitochondria		1.54
2jdi D 256 ASP		2jdi D 257 ASN		1.9	2				"			14.21
2jis A 311 LEU		2jis A 312 GLN		1.6					Cys sulfinic acid decarboxylase			-10.97
2nrk A. 91 LYS		2nrk. A 92 GLY		1.65					conserved hypoth prot			5.7
2obL A 266 ASP		2obl A 267 SER		1.8					ATPase			11.99
2omz A 194 GLY		2omz A 195 ASN		1.6					internalin/E-cadherin			3.21
2opw A 104 GLY		2opw A 105 HIS		1.9					phytanoyl-coA dioxygenase			7.01
2oqx A 195 ILE		2oqx A 196 THR		1.9					tryptophanase			-2.77
2ozL A 133 GLY		2ozl A 134 GLY		1.9		GG			pyruvate DH E1	bulge end of parallel b str		1.31
2p0a B 192 VAL		2p0a B 193 ASN		1.9					synapsin III			-9.78
2phx B 85 ALA		2phx B 86 ASP		1.8				lectin	legume lectin			0.15
2piy B 197 SER		2piy B 198 TYR		1.43	3				carboxypeptidase B	b str end		-1.36
2piy B 205 PRO		2piy B 206 TYR		1.43	3				"			0.73
2piy B 272 ARG		2piy B 273 ASP		1.43	3				"			-5.03
2pok B 123 ASP		2pok B 124 ASP		1.9		DD			Mn peptidase			4.85
2prz D 74 ALA		2prz D 75 TYR		1.9					orotate P-ribosyltransferase			-3.44
2pwy A 100 ALA		2pwy A 101 GLY		1.7					tRNA methyltr'ase			-7.03
2q1u B 90 HIS		2q1u B 91 GLY		1.7			?		put nucleotide sugar epimerase			-5.31
2q7d A 94 LEU		2q7d A 95 ASP		1.6			?		inositol 1.3.4 tri-P kinase			-0.6
2q9u A 151 LEU		2q9u A 152 HIS		1.9					flavo-di-iron prot, giardia	b-lactamase-like		3.92
2qfs A 257 GLY		2qfs A 258 GLY		1.55		GG			EPSP synth, pesticide target			-1.24
2qia A 190 ASN		2qia A 191 HIS		1.74			?		N-acetylglucosamine epimerase			2.32
2qma B 792 ILE		2qma B 793 SER		1.81					Glu decarboxylase			-7.12
2qr6 A 198 GLY		2qr6 A 199 GLY		1.5			?		IMP DH/GMP red'ase	end par b (no related at 30%)		-2.59
2r84 B 205 SER		2r84 B 206 ASN		1.9					PURP ribonuceotide synthetase			5
2rau A 30 GLU		2rau A 31 ASP		1.85					put lipase			2.08
2rb7 B 99 ASP		2rb7 B 100 ASP		1.6		DD			peptidase			9.86
2rik A 123 PRO		2rik A 124 GLU		1.6					titin fragment			-2.4
2uzj B 36 GLN		2uzj B 37 SER		1.55					Cys protease	papain-like		1.21
2v4n A 90 GLY		2v4n A 91 ILE		1.7					"SURE" protein	stationary phase survival		-5.12
2v5z A 397 CYS		2v5z A 398 TYR		1.6					monoamine oxidase			0.35
2vLf B 182 VAL		2vLf B 183 THR		1.89					SOCS6 SH2, Tyr kinase			-14.96
2vLi B 148 GLN		2vLi B 149 THR		1.95					tunicamycin-resist, P-tr'ase			-0.71
2vvp B 36 GLY		2vvp B 37 ALA		1.65					ribose-5-P isomerase			6.89
2w3v A 103 GLY		2w3v A 104 GLY		1.89		GG			Mycobact DHFR			-1.64
2w9h A 93 GLY		2w9h A 94 GLY		1.48		GG			Staph DHFR	94 hlx N-cap		9.86
2wnp F 253 ASP		2wnp F 254 CYS		1.21			?	lectin	M-ficolin, sialic-acid bdg			-3.09
2wns A 75 PRO		2wns A 76 TYR		1.9					orotate P-ribosyltransferase			0.33
2wsd A 500 TYR		2wsd A 501 ASP		1.6					COTA laccase (Cu)			-0.21
2wta A 154 ILE		2wta A 155 ALA		1.7					nicotinamidase			-10.44
2wuu A 209 PRO		2wuu A 210 THR		1.42					myristoyltansferase			-8.9
2wwf C 208 LEU		2wwf C 209 TRP		1.89					thymidylate kinase			1.23
2x3c A 267 PRO		2x3c A 268 TYR		1.99					Zn metalloendopeptidase	~Cpase?		-1.83
2x3e B 312 GLY		2x3e B 313 LEU		1.81					Zn metalloendopeptidase	ACP synthase III		-3.28
2xio A 111 GLY		2xio A 112 GLU		1.19					put DNAse; GQ ed good	E112 in edo site w/ 3 His		3.63
2xjq A 160 ASP		2xjq A 161 ASP		1.35			?	lectin	flocculin, adhesin dom	binds CHOs		10.61
2xq0 A 186 GLU		2xq0 A 187 ALA		1.96					leukotriene aminopeptidase			3
2yvt A 40 GLY		2yvt A 41 ASN		1.6					hypoth prot			1.9
2yzk B 66 ALA		2yzk B 67 THR		1.8					orotate P-ribosyltransferase			24.7
2z0j E 25 ILE		2z0j E 26 ARG		1.5					conserved hypoth prot			1.31
2z2y A 313 PRO		2z2y A 314 ASP		1.89					Tk subtilisin			-7.95
2zbx A 142 PRO		2zbx A 143 THR		1.5					vit D hydroxylase cyt P450			-3.61
2zed A 159 ASP		2zed A 160 ALA		1.7					Gln-tRNA synthase			-4.64
3a2q A 149 GLY		3a2q A 150 SER		1.8					nylon oligomer degrading			0.93
3a2z A 56 LYS		3a2z A 57 TRP		1.5					glutathionylspermidine synthase			-10.61
3a4u A 120 ALA		3a4u A 121 ASP		1.84			?	lectin	ER-Golgi, mannose-bdg lectin			-6.03
3a57 A 64 LYS		3a57 A 65 TRP		1.5					thermostable direct hemolysin			-2.24
3a74 B 312 PRO		3a74 B 313 GLU		1.8					Lys-tRNA synthase			0.03
3a9s B 307 GLN		3a9s B 308 ARG		1.6			?		D-arabinose isomerase			0.08
3acd A 45 LEU		3acd A 46 ASN		1.89					H-G P-ribosyltransferase			0.51
3apa A 28 GLY		3apa A 29 GLU		1.65			?	lectin	Family 28 CBM, Cel5a			-8.31
3b4y B 73 SER		3b4y B 74 VAL		1.95					prob F420-dep glucose-6-P DH			-10.47
3b7s A 136 GLN		3b7s A 137 ALA		1.47					leukotriene hydrolase			-4
3bdv A 169 PHE		3bdv A 170 GLY		1.66					YDEN-like prot			10.63
3bec A 211 GLY		3bec A 212 ILE		1.6					penicillin-bdg, DD-peptidase			4.64
3bwx A 264 HIS		3bwx A 265 ALA		1.5				TIM	alpha/beta hydrolase			-5.47
3c6c A 199 LEU		3c6c A 200 TRP		1.72					keto-aminohexanoate cleavage			4.53
3ccz B 688 CYS		3ccz B 689 THR		1.7					hyd-methylglutaryl-coA reductase			-9.34
3ch0 A 241 TRP		3ch0 A 242 THR		1.5		Wx	?	TIM	phosphodiesterase	act site, 3 to hlx, str 8		-20.98
3cin A 206 GLY		3cin A 207 ASP		1.7			?		myo-inositol-1-P synthase reated			-4.18
3cjp B 120 GLY		3cjp B 121 GLU		1.85					put amidohydrolase	at Zn site		1.58
3cp7 B 192 THR		3cp7 B 193 PHE		1.39					extremophile Ser protease			10.73
3cq5 B 313 GLY		3cq5 B 314 ASP		1.8					histidinol-P transaminase	at surface		5.1
3d43 B 171 GLY		3d43 B 172 TYR		0.8					subtilisin B sphaericus	past str end, not at act site		13.18
3d4u A 197 SER		3d4u A 198 TYR		1.7	3				clot-lysis inhib, Met Cpase			-0.34
3d4u A 205 PRO		3d4u A 206 TYR		1.7	3				"			2.93
3d4u A 272 ARG		3d4u A 273 ASP		1.7	3				"			-1.71
3d59 A 72 PHE		3d59 A 73 ASP		1.5					platelet activating-F acetohydrolase			-10.74
3das A 338 ASP		3das A 339 ASP		1.6			?		aldose sugar DH			-9.33
3dau A 95 GLY		3dau A 96 GLY		1.5		GG			E coli DHFR	96 hlx N-cap		5.22
3dbk A 63 TYR		3dbk A 64 LYS		1.4					elastase with phosphoramidon	Pseudomonas		-0.15
3drw B 11 ALA		3drw B 12 TYR		1.9			?		phosphofructokinase			11.37
3dzw A 98 GLY		3dzw A A 99 THR		1.7	altA,B		?	lectin	Narcissus lectin	gd - just sc alts		0.26
3e2v B 184 GLY		3e2v B A 185 GLU		1.5	altA,B			TIM	amido hydrolase	gd - just sc alts		-1.38	-0.61
3e8t A 40 ASP		3e8t A 41 VAL		1.3					insect takeout-like protein 1	transport		9.69
3ebh A 319 GLU		3ebh A 320 ALA		1.65					M1 Ala-aminopeptidase			-2.06
3ed4 B 240 GLU		3ed4 B 241 VAL		1.7					put arylsulftase			4.47
3eg4 A 114 PRO		3eg4 A 115 ASN		1.87				b-hlx	tetrahydropicolinate succinylase			6.78
3eif A 478 GLY		3eif A 479 LEU		1.9					C5a peptidase			0.61
3ejk A 66 ALA		3ejk A 67 TRP		1.95			?		DTDP sugar isomerase			-1.48
3ff1 B 301 TYR		3ff1 B 302 THR		1.65			?		glucose-6-P isomerase			-0.36
3fss A 243 GLY		3fss A 244 PHE		1.43					PH doms of histone chaperone			2.01
3fw3 A 201 PRO		3fw3 A 202 THR		1.72					carbonic anhydrase IV			8.67
3g0t B 238 PRO		3g0t B 239 LEU		1.75					put Asp aminotransferase			-1.76
3g7d A 410 HIS		3g7d A 411 LEU		1.8					"phpD": C-C cleavage	in phosphinothricin biosynth		-1.83
3gg7 A 83 GLY		3gg7 A 84 GLU		1.5					hypoth metalloprotein	at Mn site		1.54
3gmi A 84 PRO		3gmi A 85 GLY		1.91					hypoth protein			-4.82
3gwa A 334 GLY		3gwa A 335 TYR		1.6					oxoacyl ACP synthase			-5.65
3gyc B 332 CYS		3gyc B 333 TRP		1.85			?		put glycoside hydrolase			-9.53
3h12 B 144 SER		3h12 B 145 SER		1.5				TIM	put mandelate racemase			-0.78
3h78 A 318 GLY		3h78 A 319 ALA		1.7					PQSD quinolone signal biosynth			-6.77
3he8 B 33 GLY		3he8 B 34 THR		1.9					ribose-5-P isomerase			3.97
3hhs A 353 GLU		3hhs A 354 ALA		1.97					prophenyloxidase, insect	near Cu sites, hlx C-cap		-27.59
3hhs B 351 GLU		3hhs B 352 SER		1.97					"	(+1 wrong)		-18.33
3hoL A 351 CYS		3hol A 352 CYS		1.98		vic SS			transferrin-binding	vicinal SS (+2 wrong)		3.03
3hu5 A 134 THR		3hu5 A 135 GLN		1.5					isochorismatase			-1.97
3hyn A 28 HIS		3hyn A 29 ASP		1.2					put signal transduction prot			-0.48
3i1u A 197 SER		3i1u A 198 TYR		1.39	3				carboxypeptidase			-3.27
3i1u A 205 PRO		3i1u A 206 TYR		1.39	3				"			1.81
3i1u A 272 ARG		3i1u A 273 ASP		1.39	3				"			-6.64
3ife A 142 ASP		3ife A 143 ASP		1.55		DD			peptidase T			2.24
3iib A 292 ASP		3iib A 293 ASP		1.7		DD			peptidase			1.96
3iii A 444 PHE		3iii A 445 ASN		1.95			?		COCE/NOND family hydrolase			-7.09
3iL9 B 307 GLY		3iL9 B 308 PHE		1.85					E. coli FabH			-1.69
3imh A 70 GLY		3imh A 71 ARG		1.76			?		galactose-1 epimerase			9.43
3ip4 A 153 GLY		3ip4 A 154 SER		1.9					Glu/Asp-tRNA amidotransferase			1.08
3ipw A 112 GLY		3ipw A 113 GLU		1.95			?		TATD family hydrolase			-3.45
3irv A 174 THR		3irv A 175 VAL		1.6					Cys hydrolase PSPPH			-3.22
3isx A 168 ASP		3isx A 169 ASP		1.4			?		endoglucanase			2.06
3iu1 A 288 PRO		3iu1 A 289 LYS		1.42					myristoyltransferase			-11.05
3k40 B 308 PHE		3k40 B 309 ASP		1.75					dihydroxyPhe decarboxylase			-7.94
3k7f B 216 GLY		3k7f B 217 SER		1.95					fatty acid amide hydrolase			10.76
3kgy B 150 GLY		3kgy B 151 GLY		1.5		GG			put DHFR			-3.88
3L12 A 273 TRP		3l12 A 274 THR		1.6		Wx	?	TIM	put phosphodiesterase	str 8		-13.31
3L5e B 283 TYR		3L5e B 284 ASP		1.53					beta-site amyloid cleaving enzyme			1.87
3L84 A 379 PHE		3L84 A 380 VAL		1.36					transketolase			6.36
3Led A 360 GLY		3Led A 361 TYR		1.45					oxoacyl-ACP synthase			-6.74
3Lez A 179 GLU		3Lez A 180 THR		1.25					halotolerant b-lactamase			-0.04
3LL9 B 172 PRO		3Ll9 B 173 GLY		1.85	2				put His kinase			5.09
3Ls9 A 330 ASN		3Ls9 A 331 ASP		1.4					atrazine chlorohydrolase TRZN			4.69
3mb5 A 100 ALA		3mb5 A 101 GLY		1.6					tRNA M1a58 methyltransferase			-10.57
3mcw B 120 VAL		3mcw B 121 SER		1.06				dbl-wd	isochorismatase hydrolase	end of b-str, Rossman		-9.01
3mhr A 105 SER		3mhr A 106 HIS		1.15					14-3-3 protein sigma			10.24
3mjd A 65 ALA		3mjd A 66 TYR		1.9					orotate P-ribosyl transferase			1.27
3mm6 A 129 PHE		3mm6 A 130 HIS		1.9	2				sulfite reductase			-3.5
3mm6 A 317 PHE		3mm6 A 318 VAL		1.9	2				"			-0.97
3n0x A 93 GLY		3n0x A 94 THR		1.5					branched amino-acid transporter			-8.91
3n5b B 37 GLN		3n5b B 38 ARG		1.9					signal transduction protein II			-3.52
3no3 A 222 TRP		3no3 A 223 THR		1.89		Wx	?	TIM	phosphodiesterase	str 8		-21.69
3nok A 61 HIS		3nok A 62 GLN		1.65				b-prop	Myxococcus Gln cyclase	~cPtt hp end of b-str		11.43
3nrr B 124 GLY		3nrr B 125 GLY		1.8		GG			tick-borne DHFR/thym synth	very like 2hxv		11.2
3nu8 B 308 HIS		3nu8 B 309 TYR		1.5			?		nucleotide sugar aminotransf'ase	O-antigen assembly		5.22
3o38 D 257 VAL		3o38 D 258 SER		1.95					short chain DH			5.18
3o3m D 35 PRO		3o3m D 36 VAL		1.82					hydroxyisocaproyll coA dehyd'ase			-3.08
3o7m D 41 LEU		3o7m D 42 LYS		1.98					HG P-ribosyltransferase			0.61
3o91 C 131 VAL		3o91 C 132 LEU		1.63					nicotinamidase			-9.05
3oa3 B 97 PHE		3oa3 B 98 HIS		1.6					put deoxyribose-P aldolase			-0.29
3oep A 127 ALA		3oep A 128 GLU		1.75					hypoth prot TTHA988			3.36
3op7 A 161 ASN		3op7 A 162 ALA		1.7					PLP-dep aminotransferase			-4.71
3p2u B 163 SER		3p2u B 164 ASP		1.48					PhnP protein ?			1.48
3p5p A 348 TYR		3p5p A 349 SER		1.82					taxadiene (diterpene) synthase			-8.24
3p6L A 105 GLY		3p6L A 106 VAL		1.85			?	TIM	sugar P isomerase/epimerase	str 3		6.49
3pb6 X 186 ASP		3pb6 X 187 SER		1.05				dbl-wd	Golgi-resident Gln cyclase	bulge in helix, D is Zn lig		3.15
3pfe A 129 ASP		3pfe A 130 ASP		1.5		DD			Zn peptidase			11.57
3pL2 B 165 ARG		3pL2 B 166 HIS		1.89					keto-deoxygluconokinase			-7.43
3pms A 204 CYS		3pms A 205 ALA		1.57					peptide: N-glycanase F			-4.9
3q62 B 71 HIS		3q62 B 72 PHE		1.4					hydroxydecanoyl-ACP dehyd'ase			-6.64
3q6j A 501 PHE		3q6j A 502 LEU		1.92					ketopropyl coenz M carboxylase			-2.66
3q7i A 372 GLY		3q7i A 373 THR		1.54					put ribose-5-P isomerase			12.22
3q7m A 114 GLY		3q7m A 115 VAL		1.65				b-prop	membrane lipoprotein, BAMB	[+ 4 wrong]		-0.65
3qd5 B 43 GLY		3qd5 B 44 VAL		1.9					put ribose-5-P isomerase			-3.5
3qki B 406 GLY		3qki B A 407 THR		1.92	altA,B		?		glucose-6-P isomerase	sc alts, only in ch B		4.77	5.42
